# RBM39 shapes innate immunity through transcriptional and splicing control of key factors of the interferon response

**DOI:** 10.1101/2023.10.13.562221

**Authors:** Teng-Feng Li, Paul Rothhaar, Arthur Lang, Oliver Grünvogel, Ombretta Colasanti, Santa Mariela Olivera Ugarte, Jannik Traut, Antonio Piras, Nelson Acosta-Rivero, Vladimir Gonçalves Magalhães, Emely Springer, Andreas Betz, Hao-En Huang, Jeongbin Park, Ruiyue Qiu, Gnimah Eva Gnouamozi, Ann-Kathrin Mehnert, Viet Loan Dao Thi, Stephan Urban, Martina Muckenthaler, Matthias Schlesner, Dirk Wohlleber, Marco Binder, Ralf Bartenschlager, Andreas Pichlmair, Volker Lohmann

**Affiliations:** Department of Infectious Diseases, Molecular Virology, Section Virus-Host-Interactions, Medical Faculty Heidelberg, Heidelberg University, Heidelberg, Germany; Institute of Virology, School of Medicine, Technical University of Munich, Munich, Germany; Department of Infectious Diseases, Molecular Virology, Medical Faculty Heidelberg, Heidelberg University, Heidelberg, Germany; Division of Virus-Associated Carcinogenesis, German Cancer Research Center (DKFZ), Heidelberg, Germany; Institute of Molecular Immunology, University Hospital Klinikum rechts der Isar, Technical University of Munich, Munich, Germany; Bioinformatics and Omics Data Analysis, German Cancer Research Center (DKFZ), Heidelberg, Germany; Heidelberg University, Medical Faculty, Department of Pediatric Oncology, Hematology, Immunology and Pneumology, Heidelberg, Germany; Department of Infectious Diseases, Virology, Medical Faculty Heidelberg, Heidelberg University, Heidelberg, Germany; German Center for Infection Research (DZIF), Heidelberg Partner Site, Heidelberg, Germany; Biomedical Informatics, Data Mining and Data Analytics, Faculty of Applied Computer Science and Medical Faculty, University of Augsburg, Augsburg, Germany; German Center for Infection Research (DZIF), Munich Partner Site, Munich, Germany

**Author notes:** Corresponding author’s. **Author Contributions:** Conceptualization: VL, TL, OG, JT Methodology: VL, OG, OC, NAR, GEG, AKM Investigation: TL, AL, JT, SMOU, PR, VGM, APir, ES, RQ, AB, HEH, JP, Visualization: TL, PR, OG, JT, Funding acquisition: VL Project administration: VL Supervision: VL, AP, RB, MB, DW, MS, MM, SU, VLDT Writing – original draft: TL, OC, VL Writing – review & editing: all authors. **Competing Interest Statement:** Authors declare that they have no competing interests.

**Keywords:** RBM39, IRF3, IFNs, splicing

## Abstract

RNA-binding motif protein 39 (RBM39) is an RNA-binding protein involved in tumorigenesis, cell metabolism, and development. Here, we performed a genome-wide CRISPR/Cas9 screen in two liver-derived cell lines and identified RBM39 as a regulator of cell intrinsic innate immune responses. The knockdown of *RBM39* or the treatment with Indisulam, an aryl sulfonamide drug targeting RBM39 for proteasomal degradation, strongly reduced the induction of interferon-stimulated genes (ISGs) in response to double-stranded RNA (dsRNA) or viral infections upon sensing by toll-like receptor 3 (TLR3) or cytosolic RIG-I-like receptors. RNA sequencing (seq) and mass spectrometry identified that transcription and/or splicing of the key pathway components IRF3, RIG-I, and MDA5 were affected by RBM39 depletion. *RBM39* knockdown further restrained type I and type III IFN pathways, by reducing expression of the type I IFN receptor subunit interferon alpha and beta receptor subunit 2 (IFNAR2), type III IFN receptor subunit interleukin 10 receptor subunit beta (IL-10RB) and transcription factor signal transducer and activator of transcription (STAT) 1 and 2. RBM39 overall orchestrates innate immunity by regulating basal expression of key factors of the interferon response via transcription and/or alternative splicing.

**Significance:** The function of RBM39 in tumorigenesis has been investigated intensively in the last decade, but its immunological role is still largely unknown. In our study, we identified RBM39 as a regulatory factor of cell intrinsic signaling via a CRISPR/Cas9 screen. Depletion of RBM39 impairs TLR3, RIG-I/MDA5, and IFN pathways, and thus attenuates innate immune responses. Our omics analysis revealed that RBM39 governs the basal expression of several key factors within these pathways, such as RNA sensors RIG-I and MDA5, type I/III receptors, transcription factors IRF3, STAT1 and STAT2, via its transcriptional and splicing function. Therefore, RBM39 might be a therapeutic target to modulate innate immunity, e.g. in the context of autoimmune disorders.
