## Supplemental Table 1 for "RBM39 shapes innate immunity through transcriptional and splicing control of key factors of the interferon response"

### Sheet: Sheet1
Gene Symbol	Name	GeneID	Common alias
ACTL8	Actin Like 8	81569
ALG10B	ALG10B, Alpha-1,2-Glucosyltransferase	144245	KCR1
AMER3	APC Membrane Recruitment Protein 3	205147
APEX2	Apurinic/Apyrimidinic Endodeoxyribonuclease 2	27301
C12orf29	Chromosome 12 Open Reading Frame 29	91298
C19orf43	Chromosome 19 Open Reading Frame 43	79002	TRIR
C1QB	Complement C1q B Chain	713
C22orf26	Chromosome 22 Open Reading Frame 26	55267	PRR34
CCT2	Chaperonin Containing TCP1 Subunit 2	10576
COPA	Coatomer Protein Complex Subunit Alpha	1314
FAM71B	Family With Sequence Similarity 71 Member B	153745
GPT2	Glutamic--Pyruvic Transaminase 2	84706	ALT2
GPX8	Glutathione Peroxidase 8 (Putative)	493869
HINFP	Histone H4 Transcription Factor	25988	HiNF-P
ISCU	Iron-Sulfur Cluster Assembly Enzyme	23479
ITGA3	Integrin Subunit Alpha 3	3675
KDM2A	Lysine Demethylase 2A	22992
KLC4	Kinesin Light Chain 4	89953	KNSL8
KLHL14	Kelch Like Family Member 14	57565
KRTAP4-4	Keratin Associated Protein 4-4	84616
MAD2L1	MAD2 Mitotic Arrest Deficient-Like 1 (Yeast)	4085	HSMAD2, MAD2
MLST8	MTOR Associated Protein, LST8 Homolog	64223	GBL; LST8; POP3; WAT1; GbetaL
MRPL41	Mitochondrial Ribosomal Protein L41	64975
NARS	Asparaginyl-TRNA Synthetase	4677
NEUROD2	Neuronal Differentiation 2	4761	NDRF; bHLHa1
PCF11	PCF11 Cleavage And Polyadenylation Factor Subunit	51585
PHB2	Prohibitin 2	11331	BAP; REA; p22; hBAP; Bap37; BCAP37; PNAS-141
PIGW	Phosphatidylinositol Glycan Anchor Biosynthesis Class W	284098	Gwt1; HPMRS5
PNN	Pinin, Desmosome Associated Protein	5411	DRS; DRSP; SDK3; memA
PRPF19	Pre-MRNA Processing Factor 19	27339	NMP200, PRP19, PSO4, SNEV, UBOX4, hPSO4
PRSS45	Protease, Serine 45	377047
PSTPIP1	proline serine threonine phosphatase-interacting protein-1	9051	H-PIP; PAPAS; CD2BP1; PSTPIP; CD2BP1L; CD2BP1S
PTPRT	Protein Tyrosine Phosphatase, Receptor Type T	11122	RPTPrho
RALB	RAS Like Proto-Oncogene B	5899
RAN	RAN, Member RAS Oncogene Family	5901	TC4; Gsp1; ARA24
RBM39	RNA Binding Motif Protein 39	9584	HCC1; CAPER; RNPC2; FSAP59; CAPERalpha
RBM8A	RNA Binding Motif Protein 8A	9939	BOV-1A, BOV-1B, BOV-1C, C1DELq21.1, DEL1q21.1, MDS014, RBM8, RBM8B, TAR, Y14, ZNRP, ZRNP1
RDM1	RAD52 Motif Containing 1	201299	RAD52B
RIMBP2	RIMS Binding Protein 2	23504	PPP1R133, RBP2, RIM-BP2
SLC45A2	Solute Carrier Family 45 Member 2	51151	1A1, AIM1, MATP, OCA4, SHEP5
SPC24	SPC24, NDC80 Kinetochore Complex Component	147841	SPBC24
TICAM1	Toll Like Receptor Adaptor Molecule 1	148022	IIAE6, MyD88-3, PRVTIRB, TICAM-1, TRIF
TLR3	Toll like receptor 3	7098	CD283, IIAE2
TMEM230	Transmembrane Protein 230	29058	C20orf30, HSPC274, dJ1116H23.2.1
TSC22D1	TSC22 Domain Family Member 1	8848	Ptg-2, TGFB1I4, TSC22
TXNL4A	Thioredoxin Like 4A	10907	BMKS, DIB1, DIM1, SNRNP15, TXNL4, U5-15kD
UNC93B1	Unc-93 Homolog B1	81622	IIAE1; UNC93; UNC93B; Unc-93B1
VTN	Vitronectin	7448	V75, VN, VNT
WTIP	Wilms Tumor 1 Interacting Protein	126374
ZNF552	Zinc Finger Protein 552	79818
hsa-mir-1273a	MicroRNA 1273a
hsa-mir-1299	MicroRNA 1299
hsa-mir-4732	MicroRNA 4732
hsa-mir-6870	MicroRNA 6870
hsa-mir-708	MicroRNA 708
